# Volatilomic complexity of three Northern Greenland bacterial isolates across a salt gradient

**DOI:** 10.1101/2025.06.23.660987

**Authors:** Miguel Ángel Salinas-García, Kajsa Roslund, Mathias Bygum Risom, Anders Priemé, Riikka Rinnan

## Abstract

The High Arctic deserts of remote northern Greenland are expected to become warmer and wetter due to climate change. Precipitation changes will increase fluctuations in surface soil salinity, and the same happens for thawed permafrost soil where stable salt concentrations are replaced with fluctuating salinity during annual freeze-thaw cycles. Both have unknown effects on the microbial communities and their emissions of microbial volatile organic compounds (MVOCs). These compounds are produced from various pathways mainly as secondary metabolites and have ecological and climatic implications when released into the environment and the atmosphere. Thus, it is important to explore the effects of environmental changes, such as changes in salinity, on soil microbial communities and their MVOC emissions. Here, we characterize the MVOC production of three novel bacterial isolates from northern Greenland throughout their growth period under low, moderate, and high salt concentrations. We demonstrate that salinity significantly alters both the quantity and composition of MVOCs emitted by all three strains, including changes in the emissions of sulphur- and nitrogen-containing compounds, potentially leading to ecosystem nutrient loss. The observed changes in MVOC profiles suggest that changes in soil salinity due to climate change could alter microbial metabolism and MVOC emissions, with potential implications for Arctic nutrient cycling and atmospheric chemistry.
