## Supplementary material for "Volatilomic complexity of three Northern Greenland bacterial isolates across a salt gradient": Tables S1 and S4

### Sheet: Table S1
Arthrobacter sp. (Fig. 3B1)			N. aurantiaca (Fig. 3B2)			Oceanobacillus sp. (Fig. 3B3)			Moderate salt (Fig. S2B)
Signal	PC1	PC2	Signal	PC1	PC2	Signal	PC1	PC2	Signal	PC1	PC2
26.0151	0.069575	0.185112	26.0151	0.07131	-0.07669	26.0151	0.043269	0.18563	26.0151	0.143272	-0.08571
27.0103	0.06963	0.195731	27.0103	0.146772	0.00565	27.0103	0.045533	0.184909	27.0103	0.129573	-0.10198
28.0182	0.090047	-0.01454	28.0182	-0.01128	-0.07234	28.0182	0.100632	-0.08856	28.0182	0.13171	0.08769
-	-	-	29.0386	0.04011	-0.0163	-	-	-	29.0386	0.133206	-0.03926
31.0178	0.117071	0.056585	31.0178	0.022697	-0.09094	31.0178	0.09862	0.091387	31.0178	0.154253	0.039182
33.0335	0.115689	0.041772	33.0335	0.101261	0.05304	33.0335	0.101038	0.096802	33.0335	0.108704	0.030636
34.995	0.097188	-0.14728	34.995	0.068337	0.106897	34.995	0.116636	-0.09635	34.995	-0.00315	0.186688
41.0386	0.099514	0.102487	41.0386	0.126926	-0.03695	41.0386	0.084161	0.158088	41.0386	0.141742	-0.06938
42.0338	0.122752	0.091995	42.0338	0.099076	-0.04963	42.0338	0.069396	0.15707	42.0338	0.148417	-0.0202
43.0178	0.0355	0.188951	43.0178	0.148453	0.030725	43.0178	0.036492	0.147844	43.0178	0.130624	-0.08005
43.0542	0.03898	0.170167	43.0542	0.152566	0.030923	43.0542	0.037758	0.146594	43.0542	0.134007	-0.07249
43.9893	0.108034	0.013248	43.9893	0.115854	-0.05609	43.9893	0.140101	-0.01683	43.9893	0.140568	0.091663
44.062	0.123127	0.014855	44.062	0.152226	0.006259	44.062	0.148586	-0.02969	44.062	0.139612	0.073273
45.0335	0.011459	0.220328	45.0335	-0.05853	-0.16348	-	-	-	45.0335	0.052676	-0.10915
46.0213	0.07332	0.174989	46.0213	0.008213	-0.13815	46.0213	0.09586	-0.00124	46.0213	0.03856	-0.03468
47.0128	-0.01865	0.21876	47.0128	0.057661	-0.09202	47.0128	0.082768	-0.07564	47.0128	-0.03771	-0.05165
47.0491	-0.01785	0.223388	47.0491	0.058271	-0.08891	47.0491	0.091187	-0.03091	47.0491	-0.01503	0.032086
49.0107	-0.10062	-0.11013	49.0107	-0.00039	0.061172	49.0107	0.057907	-0.07434	49.0107	-0.05989	0.030836
49.9918	0.043603	-0.13454	49.9918	-0.0944	-0.01525	49.9918	0.061174	-0.1182	49.9918	-0.04462	0.125126
50.9996	0.068243	-0.05777	50.9996	0.140529	0.055066	50.9996	0.07664	-0.05991	50.9996	0.042158	-0.01997
52.0182	0.12374	-0.06362	52.0182	0.131957	-0.093	52.0182	0.121548	-0.03654	52.0182	0.135183	0.05366
53.026	0.109725	0.044271	53.026	0.093599	-0.09884	53.026	0.048277	0.18309	53.026	0.140088	-0.05119
54.0464	0.104863	0.059578	54.0464	0.124626	-0.07666	54.0464	0.036169	0.182913	54.0464	0.14918	-0.05791
54.9469	0.128029	-0.01402	54.9469	0.09033	-0.09	54.9469	0.04987	0.181248	54.9469	0.15264	-0.05013
57.0699	0.055449	0.184895	57.0699	0.13086	0.049163	57.0699	0.048329	0.108902	57.0699	0.107073	-0.06929
59.0491	0.091526	0.118382	59.0491	0.072029	-0.02431	59.0491	0.047766	0.150184	59.0491	0.115351	-0.04049
61.0284	0.022756	0.123689	61.0284	0.094527	0.108873	61.0284	0.084101	-0.10189	61.0284	0.090415	0.019161
63.0263	0.010992	0.221014	63.0263	0.054796	-0.16829	63.0263	0.103923	-0.02776	63.0263	0.088818	-0.0678
64.0029	0.104632	-0.11034	64.0029	0.033458	0.100793	64.0029	0.119305	-0.10644	64.0029	0.024718	0.121759
68.0495	0.115999	0.063276	68.0495	0.021565	-0.11892	68.0495	0.099497	0.116167	68.0495	0.098045	0.094365
69.0699	0.10924	0.04233	69.0699	0.044074	-0.21025	69.0699	0.040222	0.181287	69.0699	0.149515	-0.08389
71.0855	0.082583	0.096018	71.0855	0.142761	0.063804	71.0855	0.053339	0.134238	71.0855	0.123197	-0.07135
73.0648	0.129638	-0.02405	73.0648	-0.03893	-0.11502	73.0648	0.048034	0.188693	73.0648	0.135831	0.015214
75.0679	-0.03652	0.090698	75.0679	0.12607	-0.02923	75.0679	-0.03498	-0.0113	75.0679	0.032526	-0.14364
77.0597	0.038052	0.142753	77.0597	0.133925	-0.05798	77.0597	-0.01758	0.158825	77.0597	0.084552	-0.09061
78.0464	0.126601	-0.005	78.0464	0.112106	-0.03796	78.0464	0.136601	-0.03193	78.0464	0.125379	0.061305
79.0542	0.06094	0.045726	79.0542	0.008507	0.152675	79.0542	0.120102	-0.13725	79.0542	0.053178	0.085492
80.0495	0.112317	-0.08183	80.0495	0.030126	0.095633	80.0495	0.1334	-0.10788	80.0495	0.095346	0.117625
81.0699	0.081165	-0.11973	81.0699	0.078101	0.103727	81.0699	0.121069	0.015062	81.0699	-0.00644	0.164353
83.0855	0.102332	-0.00477	83.0855	-0.00157	-0.03084	-	-	-	83.0855	0.027413	0.006402
84.0808	0.113901	-0.04569	84.0808	0.00234	-0.0251	84.0808	0.108447	0.069871	84.0808	0.064408	0.117056
85.0648	0.096732	0.128311	85.0648	0.015556	-0.13018	85.0648	0.011448	0.195199	85.0648	0.050185	-0.09915
86.0362	0.124631	0.022927	86.0362	0.064728	-0.03241	86.0362	0.121448	0.10211	86.0362	0.082307	0.113537
87.0804	0.074127	0.196282	87.0804	-0.01722	-0.19921	87.0804	0.037398	0.187609	87.0804	0.11426	-0.13084
88.1121	0.110189	0.108272	88.1121	0.00286	-0.2009	88.1121	0.113217	0.090294	88.1121	0.132202	-0.03656
89.0419	0.098738	0.0587	89.0419	0.116302	-0.06648	89.0419	0.033917	0.157199	89.0419	0.138484	-0.05588
89.0597	0.098	0.059945	89.0597	0.116126	-0.07435	89.0597	0.033409	0.159616	89.0597	0.113161	-0.04221
89.0961	0.097853	0.059096	89.0961	0.114336	-0.07719	89.0961	0.032922	0.161111	89.0961	0.116159	-0.04257
90.0549	0.121726	-0.03427	90.0549	0.157169	0.041664	90.0549	0.146634	-0.00476	90.0549	0.097694	0.13134
91.039	0.069129	0.048407	91.039	0.087832	0.008602	91.039	0.034251	0.106749	91.039	0.137383	-0.05384
91.0576	0.104134	0.015806	91.0576	0.088165	0.002707	91.0576	0.054773	0.146995	91.0576	0.141241	-0.04068
92.0621	0.125157	-0.0543	92.0621	0.071477	-0.0504	92.0621	0.152566	-0.0183	92.0621	0.097342	0.101656
93.0335	0.114933	-0.02576	93.0335	0.087885	0.176501	93.0335	0.115239	-0.07319	93.0335	0.045191	0.16326
94.0413	0.069676	-0.15784	94.0413	0.066357	0.201648	94.0413	0.138948	-0.08539	94.0413	0.016714	0.152017
95.001	0.065463	-0.16981	95.001	0.013273	0.150216	95.001	0.111666	-0.10389	95.001	-0.03756	0.131956
96.057	0.080533	-0.16769	96.057	0.01953	0.174616	96.057	0.119747	-0.11808	96.057	-0.03433	0.149775
97.0396	0.076366	-0.01027	97.0396	0.002718	0.126542	97.0396	0.121886	-0.11617	97.0396	-0.00212	0.109259
101.06	0.121899	0.049326	101.06	0.121581	-0.00623	101.06	0.048737	0.168285	101.06	0.122011	0.016981
102.067	0.086618	-0.10077	102.067	0.094395	0.096725	102.067	0.131359	-0.04274	102.067	0.061983	0.135647
104.062	0.1298	0.024703	104.062	0.122795	-0.10237	104.062	0.135201	0.086884	104.062	0.096683	0.078854
105.07	0.080661	0.081069	105.07	0.097794	-0.15427	105.07	0.013764	0.184421	105.07	0.108638	-0.08457
106.078	0.113693	-0.01939	106.078	0.092135	-0.00806	106.078	0.086242	0.120162	106.078	0.13628	0.075267
108.057	0.101332	-0.09064	-	-	-	-	-	-	108.057	0.084025	-0.01235
109.076	0.103903	-0.09397	109.076	0.117611	0.014994	109.076	0.121149	0.0011	109.076	0.065657	0.130076
111.08	0.110606	0.004649	111.08	0.088146	0.118431	111.08	0.146491	-0.05415	111.08	0.055314	0.095421
112.052	0.117699	-0.09674	112.052	0.094777	0.098748	112.052	0.160206	0.015693	112.052	0.01603	0.181827
114.091	0.120042	-0.08422	114.091	0.076654	0.101312	114.091	0.148056	-0.06018	114.091	-0.00258	0.177021
115.075	0.110806	0.036939	115.075	0.124828	-0.11964	115.075	0.067279	0.064326	115.075	0.139093	-0.04883
116.143	0.119833	-0.07696	116.143	0.058637	0.144057	116.143	0.14846	-0.00673	116.143	0.046109	0.173202
118.065	0.098893	-0.13232	118.065	0.053794	0.143728	118.065	0.141576	0.022742	118.065	0.011405	0.179853
119.086	0.108039	0.029392	119.086	0.14635	-0.0596	119.086	0.130408	-0.04353	119.086	0.040517	0.097096
120.081	0.112911	-0.06473	120.081	0.123956	0.0115	120.081	0.149868	0.005136	120.081	0.036809	0.160084
122.06	0.109593	-0.10761	122.06	0.075364	0.170657	122.06	0.142737	-0.01394	122.06	0.027161	0.161751
123.092	0.085832	-0.17322	123.092	0.109322	0.077982	123.092	0.131134	-0.00798	123.092	0.038808	0.161774
125.06	0.101452	-0.02498	125.06	0.092675	-0.00077	-	-	-	-	-	-
125.12	0.071358	-0.02339	125.12	0.090204	0.003283	-	-	-	-	-	-
126.969	0.077253	0.131657	126.969	0.099135	-0.00556	126.969	0.146222	-0.10192	126.969	0.05461	0.024332
128.12	0.104043	-0.03164	128.12	0.062303	0.072744	128.12	0.113678	0.065434	128.12	-0.04416	0.136723
129.045	0.11137	0.037692	129.045	0.109973	-0.06568	129.045	0.149935	-0.01633	129.045	0.131415	0.0056
129.127	0.109056	0.041985	129.127	0.108998	-0.09575	129.127	0.041412	0.122855	129.127	0.154353	-0.06703
129.139	0.108649	0.043315	129.139	0.109364	-0.091	129.139	0.033526	0.126484	129.139	0.139863	-0.05284
131.107	0.112187	0.040138	131.107	0.136102	-0.04884	131.107	0.030388	0.053754	131.107	0.106565	-0.00173
132.102	0.11452	-0.09903	132.102	0.122597	0.00361	132.102	0.104537	-0.03147	132.102	0.063951	0.154463
133.065	0.075117	-0.02683	133.065	0.151117	-0.0862	133.065	0.080565	0.11677	133.065	0.148856	-0.05924
135.117	0.100457	-0.0144	135.117	0.053949	0.14578	135.117	0.098634	0.004812	135.117	-0.0462	0.117629
137.133	0.068495	-0.17782	137.133	0.048074	0.182661	137.133	0.124801	-0.02955	137.133	0.00801	0.172026
145.122	0.11182	-0.00671	145.122	0.136576	-0.07978	145.122	0.102978	-0.02021	145.122	0.141631	-0.02076
146.976	0.127329	-0.06361	146.976	0.164942	0.013162	146.976	0.138678	-0.10155	146.976	0.137443	0.088021
149.096	0.121358	0.028862	149.096	0.153825	-0.03963	149.096	0.066422	0.031577	149.096	0.130165	-0.00015
151.075	0.055876	-0.13856	151.075	0.103466	0.120465	151.075	0.117691	0.020979	151.075	0.050028	0.148489
152.12	0.122352	-0.05394	152.12	0.097448	0.132007	152.12	0.136326	0.005771	152.12	-0.01912	0.155928
153.07	0.119387	0.065187	153.07	0.105576	0.116681	153.07	0.100552	-0.01649	153.07	0.006202	0.119096
-	-	-	159.174	0.128737	-0.10214	159.174	0.023148	-0.04174	159.174	0.141165	-0.08625
161.133	0.110106	0.023158	161.133	0.142722	-0.09703	161.133	0.052808	-0.00504	161.133	0.133995	-0.05035
162.128	0.128624	-0.04982	162.128	0.149164	-0.06868	162.128	0.152135	-0.0477	162.128	0.13342	0.088609
175.148	0.128343	0.022302	175.148	0.14253	-0.10195	175.148	0.086506	0.077767	175.148	0.152813	-0.01417
178.062	0.127311	0.000748	178.062	0.159361	0.030306	178.062	0.12451	-0.07207	178.062	0.136599	0.091793
179.128	0.119384	-0.0293	179.128	0.08559	0.171026	179.128	0.135165	-0.01916	179.128	0.09105	0.086556
180.093	0.1246	-0.01993	180.093	0.118657	0.095288	180.093	0.130969	-0.06069	180.093	0.097538	0.148225
186.14	0.13031	0.019454	186.14	0.098245	-0.01971	186.14	0.133795	-0.04111	186.14	0.046794	0.151452
205.157	0.111745	0.059916	205.157	-0.00257	0.059938	205.157	0.083314	-0.0185	205.157	-0.0264	0.076953
239.179	0.113274	0.039409	239.179	0.096042	0.144707	239.179	0.085069	-0.04692	239.179	0.020359	0.070446

### Sheet: Table S4
Arthrobacter sp.			N. aurantiaca			Oceanobacillus sp.
Signal	PC1	PC2	Signal	PC1	PC2	Signal	PC1	PC2
26.0151	0.0823385	-0.211907	26.0151	0.0965117	0.173527	26.0151	0.0438538	0.178947
27.0103	0.0751316	-0.208046	27.0103	0.115576	0.133997	27.0103	0.0516528	0.175357
28.0182	0.112388	0.0506225	28.0182	0.0110605	0.189203	28.0182	0.107709	-0.0827967
-	-	-	29.0386	0.0167695	0.173324	-	-	-
29.9975	0.104732	0.109137	29.9975	-0.0685882	-0.00874501	29.9975	0.111737	-0.12013
31.0178	0.105228	0.0704739	31.0178	0.090401	0.172102	31.0178	0.0998096	0.0770341
33.0335	0.116006	-0.0416897	33.0335	0.0821673	0.105439	33.0335	0.107425	0.0784865
34.995	0.121262	0.096993	34.995	0.0969772	-0.0953384	34.995	0.127484	-0.107812
41.0386	0.0946613	-0.190465	41.0386	0.114555	0.150998	41.0386	0.0751023	0.165291
42.0338	0.126227	-0.0211073	42.0338	0.114263	0.153513	42.0338	0.0821454	0.149489
43.0178	0.074589	0.0477855	43.0178	0.122599	0.10191	43.0178	0.0210673	0.141101
43.0542	0.07268	0.0450173	43.0542	0.12082	0.108544	43.0542	0.0223451	0.141421
43.9893	0.123946	0.0503753	43.9893	0.107649	0.161775	43.9893	0.132892	-0.0387117
44.062	0.12433	0.044872	44.062	0.120272	0.131988	44.062	0.144826	-0.0308859
45.0335	0.0262103	-0.169117	45.0335	0.0451119	0.0970569	45.0335	0.00650648	0.0695734
46.0213	0.0940109	-0.159473	46.0213	0.0615618	0.0620324	46.0213	0.0986351	0.0351309
47.0128	-0.0190639	-0.129104	47.0128	0.0959478	0.0135561	47.0128	0.0712166	-0.0949478
47.0491	-0.025996	-0.141477	47.0491	0.094586	0.00879797	47.0491	0.0825698	-0.0441567
49.0107	0.00839016	0.106039	49.0107	0.064191	0.108545	49.0107	0.0956703	-0.0962069
49.9918	0.0844386	0.0841208	49.9918	-0.0790558	0.124127	49.9918	0.0899418	-0.127476
50.9996	0.0884021	-0.0277052	50.9996	0.125747	0.0759071	50.9996	0.108395	-0.0867229
52.0182	0.125304	0.0346591	52.0182	0.116375	0.134355	52.0182	0.141794	-0.0340741
53.026	0.102205	-0.168069	53.026	0.110896	0.169753	53.026	0.0489553	0.180237
54.0464	0.103496	-0.165167	54.0464	0.114105	0.155904	54.0464	0.0459244	0.185999
54.9469	0.117992	-0.0241119	54.9469	0.0906863	-0.0407027	54.9469	0.0702722	0.166356
57.0699	0.0392159	-0.168914	57.0699	0.120677	0.106862	57.0699	0.076057	0.109884
59.0491	0.101406	0.0501307	59.0491	0.098879	0.0883291	59.0491	0.0613737	0.14471
61.0284	0.024425	-0.0215091	61.0284	0.0906536	-0.10103	61.0284	0.051673	-0.00669561
63.0263	0.0222839	-0.157869	63.0263	0.0872731	0.0327022	63.0263	0.119854	-0.0293347
64.0029	0.109403	0.0777886	64.0029	0.109976	-0.0442288	64.0029	0.137666	-0.109446
68.0495	0.121439	0.0563283	68.0495	0.0970309	0.134322	68.0495	0.113509	0.103822
69.0699	0.0976305	-0.163627	69.0699	0.0918659	0.14963	69.0699	0.0386259	0.177345
71.0855	0.0838745	0.00108131	71.0855	0.110787	0.0818786	71.0855	0.0738742	0.130256
73.0648	0.125095	0.0474766	73.0648	0.0815033	0.0845598	73.0648	0.0429157	0.18558
75.0679	-0.0210652	0.0222176	75.0679	0.0996879	-0.0908253	75.0679	-0.0367108	-0.0144192
77.0597	0.0608575	0.0748149	77.0597	0.108281	-0.0725108	77.0597	0.00245446	0.144111
78.0464	0.113537	0.036838	78.0464	0.125574	-0.0692191	78.0464	0.128763	0.0138615
79.0542	0.0519663	-0.0480347	79.0542	0.063139	-0.100211	79.0542	0.118643	-0.142255
80.0495	0.119055	0.0955346	80.0495	0.0956481	-0.0321462	80.0495	0.137903	-0.104796
81.0699	0.0950641	0.101609	81.0699	0.0745142	-0.105936	81.0699	0.11584	0.0396816
83.0855	0.0887278	-0.138659	83.0855	0.0527391	0.0584827	83.0855	0.0727524	0.0687514
84.0808	0.113652	-0.0616506	84.0808	0.0550903	-0.00681048	84.0808	0.113379	0.109092
85.0648	0.0812221	-0.197272	85.0648	0.0723058	0.056466	85.0648	0.0245518	0.187704
86.0362	0.127327	0.0550217	86.0362	0.114528	0.0256406	86.0362	0.136626	0.0867525
87.0804	0.0772316	-0.185565	87.0804	0.0635319	0.0873311	87.0804	0.038867	0.180879
88.1121	0.119633	0.0129346	88.1121	0.0796975	0.0709725	88.1121	0.10963	0.0922179
89.0419	0.0861167	0.108761	89.0419	0.103165	-0.0572307	89.0419	-0.00551971	0.117878
89.0597	0.0860785	0.10653	89.0597	0.105179	-0.0442788	89.0597	-0.00550952	0.117999
89.0961	0.0870082	0.111074	89.0961	0.107384	-0.0394681	89.0961	-0.00634066	0.118866
90.0549	0.122375	0.0686994	90.0549	0.126015	-0.0813476	90.0549	0.122134	-0.0600495
91.039	0.0621964	0.0872872	91.039	0.11354	-0.0146507	91.039	0.0628066	0.0675515
91.0576	0.0922529	0.0689358	91.0576	0.112081	-0.0214872	91.0576	0.0849276	0.0909659
92.0621	0.126893	0.0855413	92.0621	0.107202	-0.0585146	92.0621	0.148661	-0.0586683
93.0335	0.110507	0.0567086	93.0335	0.093964	-0.0888349	93.0335	0.114209	-0.109373
94.0413	0.105125	0.0997199	94.0413	0.0918567	-0.0864795	94.0413	0.139377	-0.107671
95.0491	0.0947921	0.0934948	95.0491	0.0769407	-0.0348339	95.0491	0.122482	-0.112618
96.057	0.101792	0.0992098	96.057	0.087722	-0.0729405	96.057	0.131163	-0.106068
97.0396	0.0736566	-0.0990005	97.0396	0.0670272	-0.0111787	97.0396	0.123574	-0.125382
101.06	0.121825	0.0118827	101.06	0.117833	0.0749874	101.06	0.0299515	0.182622
102.067	0.112126	0.0638352	102.067	0.0717886	-0.0436697	102.067	0.144049	-0.0222262
104.062	0.124219	0.0414949	104.062	0.121964	0.0333846	104.062	0.122259	0.0650194
105.07	0.0742571	-0.151859	105.07	0.101689	0.0775651	105.07	0.0402889	0.150022
106.078	0.114238	0.0231333	106.078	0.12033	0.0359327	106.078	0.055111	0.145823
108.057	0.100029	-0.0487047	108.057	0.0329902	-0.0351704	108.057	0.0577712	0.0454286
109.076	0.106246	0.0682337	109.076	0.0786398	-0.0542563	109.076	0.109862	0.0474557
111.08	0.104146	-0.140958	111.08	0.105106	-0.0636667	111.08	0.155431	-0.0288095
112.052	0.115072	-0.0197632	112.052	0.100639	-0.139402	112.052	0.137982	0.0582758
114.091	0.124954	0.0560694	114.091	0.0965565	-0.150497	114.091	0.155018	-0.0686194
115.075	0.0991449	-0.115453	115.075	0.122265	0.0406265	115.075	0.0487057	0.0684011
116.143	0.121462	0.0848945	116.143	0.0885104	-0.114445	116.143	0.127075	-0.0374709
118.065	0.100875	0.0921803	118.065	0.0820866	-0.161887	118.065	0.130939	0.0485867
119.086	0.113062	0.0740533	119.086	0.126234	-0.100634	119.086	0.124319	-0.00599368
120.081	0.125962	0.0821117	120.081	0.113191	-0.120342	120.081	0.151243	-0.0265268
122.06	0.10267	0.0992249	122.06	0.0919239	-0.144359	122.06	0.116501	-0.0203727
123.092	0.0995117	0.107182	123.092	0.0996172	-0.117448	123.092	0.131071	-0.0218349
125.06	0.091974	-0.132708	125.06	0.0861927	-0.0451858	125.06	0.0531266	0.0294643
125.12	0.0476716	-0.078605	125.12	0.0575083	-0.0626778	-	-	-
127.112	0.0707573	-0.14721	127.112	0.111444	-0.0247226	127.112	0.130683	-0.06562
128.12	0.105969	0.0697735	128.12	0.0454175	-0.144404	128.12	0.119142	0.0608342
129.045	0.105964	-0.133286	129.045	0.117629	0.0712227	129.045	0.103001	0.0742188
129.127	0.100945	-0.165692	129.127	0.115201	0.093247	129.127	0.0463669	0.142532
129.139	0.101145	-0.167915	129.139	0.113851	0.0942068	129.139	0.0400429	0.146905
131.107	0.0637305	0.0562778	131.107	0.107309	-0.122641	131.107	-0.010573	0.120299
132.102	0.10815	0.070315	132.102	0.112756	-0.132122	132.102	0.111151	-0.0554787
133.065	0.0575757	0.0447568	133.065	0.133169	-0.0512351	133.065	0.0809329	0.110401
135.117	0.106028	0.0837661	135.117	0.0657521	-0.189347	135.117	0.0825404	0.0096031
137.133	0.0683258	0.0592945	137.133	0.0602802	-0.163197	137.133	0.115034	-0.0345765
145.122	0.0786013	-0.116403	145.122	0.12311	-0.0123228	145.122	0.0619881	0.0188537
146.976	0.121484	0.00245679	146.976	0.13361	-0.0326841	146.976	0.119946	-0.0657811
149.096	0.114851	-0.06059	149.096	0.108713	0.0696975	149.096	0.0485672	0.0430249
151.075	0.0684385	0.0474766	151.075	0.0915644	-0.0673419	151.075	0.1047	0.00283149
152.12	0.11732	0.0617425	152.12	0.0947145	-0.157437	152.12	0.138384	-0.00737906
153.07	0.114153	0.00788229	153.07	0.0951242	-0.13776	153.07	0.0916121	0.0148131
159.174	0.0229778	-0.0190712	159.174	0.11001	0.0120253	159.174	0.0276434	0.0200809
161.133	0.0956434	-0.169477	161.133	0.13057	0.028748	161.133	0.0423464	0.0121807
162.128	0.120756	-0.0312662	162.128	0.133274	-0.00409594	162.128	0.141256	0.00225307
175.148	0.125289	-0.0401467	175.148	0.112716	0.0906327	175.148	0.0884006	0.102896
178.062	0.127536	0.0413748	178.062	0.128517	0.0164343	178.062	0.132897	-0.0694924
179.128	0.122222	0.0255442	179.128	0.0806691	-0.126456	179.128	0.140742	-0.0408667
18.0338	-0.00178919	0.0770459	18.0338	-0.022035	0.0218493	18.0338	0.0424852	-0.0748792
180.093	0.124238	0.0132618	180.093	0.107215	-0.109358	180.093	0.128692	-0.0821135
186.14	0.123483	0.0152498	186.14	0.0964635	-0.0618962	186.14	0.124979	-0.0526241
205.157	0.0989015	-0.0970409	205.157	-0.0206895	0.0547692	205.157	0.0795433	0.038413
239.179	0.110333	-0.059095	239.179	0.0608215	-0.0681359	239.179	0.084931	-0.0391763
